# Targeting the trypanosome kinetochore with CLK1 protein kinase inhibitors

**DOI:** 10.1101/616417

**Authors:** Manuel Saldivia, Srinivasa P.S. Rao, Eric Fang, Elmarie Myburgh, Elaine Brown, Adam J. M. Wollman, Ryan Ritchie, Suresh B Lakhsminarayana, Yen Liang Chen, Debjani Patra, Hazel X. Y. Koh, Sarah Williams, Frantisek Supek, Daniel Paape, Christopher Bower-Lepts, Mark C. Leake, Richard McCulloch, Marcel Kaiser, Michael P. Barrett, Jan Jiricek, Thierry T. Diagana, Jeremy C. Mottram

## Abstract

The kinetochore is a macromolecular structure that assembles on the centromeres of chromosomes and provides the major attachment point for spindle microtubules during mitosis. In *Trypanosoma brucei* the proteins that make up the kinetochore are highly divergent, with the inner kinetochore comprising at least 20 distinct and essential proteins (KKT1-20) that include four protein kinases, CLK1 (KKT10), CLK2 (KKT19), KKT2 and KKT3. We performed a phenotypic screen of *T. brucei* bloodstream forms with a Novartis kinase-focused inhibitor library, which identified a number of selective inhibitors with potent pan-kinetoplastid activity. Deconvolution of an amidobenzimidazole series using a selection of 37 *T. brucei* mutants that over-express known essential protein kinases identified CLK1 as the primary target. Biochemical studies show that the irreversible competitive inhibition of CLK1 is dependent on a Michael acceptor forming an irreversible bond with C215 in the ATP binding pocket, a residue that is not present in human CLK1, thereby providing selectivity. Chemical inhibition of CLK1 impairs inner kinetochore recruitment and compromises cell cycle progression, leading to cell death. We show that KKT2 is a substrate for CLK1 and identify phosphorylation of S508 to be essential for KKT2 function and for kinetochore assembly. We propose that CLK1 is part of a novel signalling cascade that controls kinetochore function via phosphorylation of the inner kinetochore protein kinase KKT2. This work highlights a novel drug target for trypanosomatid parasitic protozoa and a new chemical tool for investigating the function of their divergent kinetochores.
