## Supplemental Table 1 for "Targeting the trypanosome kinetochore with CLK1 protein kinase inhibitors"

### Sheet: OE plasmids details
	Supplementary Methods Table 1
	927 ID	PRIMER SEQUENCES	OE Plasmid	Gene	LOF	KDa*
	Tb927.3.4560	5'- GAATTAATTAAATGCCGGAAGGTGAACAGGC	pGL2367	AMPKa2	No	77.8
		3'- ACATCTAGACGCCAATTTCTGGACAAGAGTGC
	Tb927.8.1690	5'- ACCTTAATTAAATGAATGAATATCATATCATAG	pGL2387	-	No	80.3
		3'- ACATCTAGATGCTGGTCCCGCCACGGCAG
	Tb927.8.6810	5'- ACCTTAATTAAATGAGTTGCACACCTGCAACG	pGL2364	-	No	54
		3'- ACTTCTAGATTCCGTTTCCCCCAGTATCCAC
	Tb927.10.3230	5'- ACCTTAATTAAATGAACAGTAATGCTCCGCT	pGL2365	-	No	48.2
		3'- ACATCTAGAATCCTCATCATCGCTAACTAG
	Tb927.9.14430	5'- ACAAAGCTTATGTCCGTCTCTTCGCAACC	pGL2366	CK2A1	Yes	50
		3'-ACATCTAGACTCCGTGACAACATTCCCTC
	Tb927.11.1180	5'- ACAAAGCTTATGTCTGATACATTAAGTAGCAAAC	pGL2360	CRK6	Yes	44
		3'- ACATCTAGAGTCACCTTGCAGAAAAGGATG
	Tb927.10.4990	5'- TACGATATCATGACAATGCTTGGGGCGTT	pGL2380	CRK3	Yes	42.2
		3'- CTCGATATCTAAACATGGCATCACTAAACC
	Tb927.10.1070	5'-TGAAAGCTTATGGGGAGTCGTTACGAGC	pGL2358	CRK1	Yes	41.5
		3'-ACATCTAGAGAACTCGACAGAAAAGTATGG
	Tb927.11.10520	5'-ACCAAGCTTATGTTCAATGTCTCACCAGC	pGL2393	KKT2	Yes	146.4
		3'- ACTTCTAGATTTCCGGTAGACGTTGCGCAT
	Tb927.9.10920	5'- TGAAAGCTTATGATTGGCACAGTAGAACA	pGL2376	PK6/KKT3	Yes	125.3
		3'- CACTCTAGACACGCCACCGTAGAGCATC
	Tb927.11.12410	5'- TGTAAGCTTATGGATAGCATAAGCTCTGG	pGL2465	CLK1/KKT10	Yes	60.3
		3'- ACTTCTAGACATGACAGGTGTTGGGGGGAG
	Tb927.11.12420	5'- ACTAAGCTTATGGCTTCATACATAGCGTC	pGL2379	CLK2/KKT19	Yes	62.1
		3'- ACTTCTAGACATGACAGGTGTTGGGGGGAG
	Tb927.7.7360	5'- ACCTTAATTAAATGCAGGTGCAGGTGCAGGAAG	pGL2359	CRK2	Yes	46.4
		3'- ACATCTAGAAGCTCCGTTGAACCGCATCAAC
	Tb927.11.12310	5'- ACCTTAATTAAATGGGTATGGCAACACGTTCGC	pGL2362	CRK12	Yes	91.8
		3'- ACATCTAGACGCAGCGCTTGGATAAGGC
	Tb927.9.6560	5'- GCATTTAATTAAATGGGCAGTGATAGTAAATC	pGL2382	NAK	No	87.4
		3'- GCATTCTAGACTTGAAGAGACTGGCGAAGG
	Tb927.10.4940	5'- GCATTTAATTAAATGTCAGATGTGCCTAAATC	pGL2383	PK50	Yes	57.3
		3'- GCATTCTAGAATCATCATCTGAAAAATTCTGC
	Tb927.3.3920	5'- GCATTTAATTAAATGGTTATTTGGTTTTCCGC	pGL2384	AUK2	No	49.3
		3'- GCATTCTAGACACGCGAGGACGTTTTCC
	Tb927.8.5730	5'- GCATTTAATTAAATGAGCGACGAGGGGTTTGAAG	pGL2388	SLK1	Yes	60.2
		3'- GCATTCTAGACAGGCGGTAGACACTCTTCAAC
	Tb927.8.7220	5'- GCATTTAATTAAATGAAAAACAACGACGCTAACC	pGL2389	TLK2	Yes	80.6
		3'- GCATTCTAGAGGGGATGTTACTTAACTTCTCC
	Tb927.11.4470	5'- CTGATTAATTAAATGCCATCTAATTCTGTTGTAG	pGL2395	ULK	Yes	130.6
		3'- ACGACCTAGGCGAGGACGAAATCCTTTGC
	Tb927.10.7780	5'- GCACGAAGCTTATGGTGTCGTTCAGCATCGATGGA	pGL2469	KFR1	Yes	46.6
		3'- GCACGTCTAGACAAGGCTAACTTTTGCTT
	Tb927.10.5140	SYNTHESISED ORF	pGL2394	ERK8/MPK2	Yes	56.9
		SYNTHESISED ORF
	Tb927.6.4970	5'- GCATTTAATTAAATGCCCCGACCCGACAG	pGL2403	SRPK	Yes	89.9
		3'- GCATTCTAGAGTCATTAGTGCAGCTGCTGTCAG
	Tb927.3.2440	5'- GCATTTAATTAAATGCTCAATAGACTATTTGG	pGL2426	AGC	Yes	53
		3'- GCATTCTAGAACTACCACCACCCAGATG
	Tb927.11.5340	5'- GCATTTAATTAAATGAGGGTGATGAGACACC	pGL2402	CMGC	Yes	80.6
		3'- GCATTCTAGACTCAAACAGCACCTTGCG
	Tb927.5.790	5'- CAGTTAATTAAATGGGTGGCGACGGGCGCA	pGL2441	CK1	Yes	45.1
		3'- GACTCTAGATTCGGTGTCATCACTCTCCTC
	Tb927.7.6220	5'- GCGTTAATTAAATGGACTTCCATTCGTTGC	pGL2467	CAMK	Yes	68
		3'- GTATCTAGATCTCTCGTTGCGGCGCTTGG
	Tb927.10.2040	5'- GGCTTAATTAAATGCGGGCTAACGACATTGTG	pGL2442	STE	Yes	100.1
		3'- GCATCTAGATCCCACATTTGTCTGTGCCTG
	Tb927.11.2040	5'- GCGTTAATTAAATGAAGCTGAGGGCTGACTCC	pGL2443	STE/STE11	Yes	87.9
		3'- CGCTCTAGATTTGATCAACCACTTGATCAC
	Tb927.7.5770	5'- CCGTTAATTAAATGTCCACGCGGAAAGAGC	pGL2468	PK53	Yes	60
		3'- GGCTCTAGACCGTTTGAGGTTGAATTTG
	Tb927.10.10350	5'- CGGTTAATTAAATGAGTACACAAGAATCTC	pGL2464	STE/STE11	Yes	73.9
		3'- GCGTCTAGAAAACGTAAGAAATGGATGT
	Tb927.3.690	SYNTHESISED ORF	pGL2466	CMGC/RCK	Yes	71
		SYNTHESISED ORF
	Tb927.9.4910	5'- TTCACAAGCTTAATTAATGTATGTCAGCGTCCCGGATG	pGL2721	PDK1	No	51.8
		3'- TCAGAGATCAGTTTCTGTTCATCCCCCCTAATCTTGCC
	Tb927.10.10870	5'- TTCACAAGCTTAATTAATGTATGCACAATGTCCCGTTAC	pGL2722	MAPKLK1	Yes	73.1
		3'- TCAGAGATCAGTTTCTGTTCACGAGGTGATGAAAAGTG
	Tb927.4.3420	5'- TTCACAAGCTTAATTAATGTATGTTGGCGCCTAAAGGG	pGL2723	WEE1	No	74.9
		3'- TCAGAGATCAGTTTCTGTTCAAATTTTGCACTATCTCCCCTATC
	Tb927.9.12880	5'- TTCACAAGCTTAATTAATGTATGGATGACGGAACTGGAC	pGL2724	SLK2	No	8.4
		3'- TCAGAGATCAGTTTCTGTTCTATGGGACCCATAGCCCTTG
	Tb927.7.3210	5'- TTCACAAGCTTAATTAATGTATGTTACTTCATTACAGGACGC	pGL2725	Orphan	U	78.8
		3'- TCAGAGATCAGTTTCTGTTCATCAGAGTCCGCAACAGTTTTAATG
	Tb927.7.6310	5'- GATCTCTGAAGAAGACCTGCCTAGGATGCACGCAACCGCTGAG	pGL2726	PLK1	Yes	98.9
		3'- TAAATGGGCAGGATCCTCACCTAGGTAAATATCACGGTTTTGTATGAGCTCG
	* Predicted size including 6c-myc tag.
	LOF: Loss of fitness

### Sheet: RNAi and endogenous Tagging
	RNAi Constructs
	927 ID	PRIMER SEQUENCES	USE	Gene
	Tb927.11.12410	5'- GGTCTCCAGCAATACCCCTC	RNAi	TbCLK1
		3'- TTTTGCAGTACTCGTCGTG
	Tb927.11.10520	5'- GGGGACAAGTTTGTACAAAAAAGCAGGCTCCCGTACATCTTGCCGTACC	RNAi	KKT2
		3'- GGGGACCACTTTGTACAAGAAAGCTGGGTTACGTTACGGGATTGCTGTTC
	Ty-mNG Endogenous tagging
	927 ID	PRIMER SEQUENCES	USE	Gene
	Tb927.10.6330	5'- TTCACCTTAGTTTTCTTTAGTTTGGCTTCGTTTTTGCTCATTCTCACTAGAATTTCCTTCTACCTATTGTTTTTGTACGTGTATAATGCAGACCTGCTGC	n-terminal tag	KKT1
		3'- GACAATGAAGATCGAGCCGTCACGGATGCGGCACGTCGCCGCACTTGGTTCCTGGTGTTGTACGAAGCGAAAGAATCCATACTACCCGATCCTGATCC
	Tb927.11.10520	5'- GATACAAAAAAAGAATAAAAGAAGCAACAGAGTGGATTGCCTGCCAGTAGGTTGAGTAAAAGAAGGGACGGGGCACAGTCGTATAATGCAGACCTGCTGC	n-terminal tag	KKT2
		3'- GAGAGTGAGCTGCGGGGGCGCGGGGTGCGCTGACTCTCAGAACGCACGCGGTCACGACTCGCTGGTGAGACATTGAACATACTACCCGATCCTGATCC
	Tb927.9.10920	5'- TTCCCCCTCTTGTTCTTTATTTATTAATTATATATTACCAGTAAAGCGCAAGGGAGATAGTACACTTGCATTTTTTGGATGTATAATGCAGACCTGCTGC	n-terminal tag	KKT3
		3'- GAATCACGAGAAGGCAATCGCACCCTCACAGCACGCACGCAGCCCTCCTCGTACAATATTTGTTCTACTGTGCCAATCATACTACCCGATCCTGATCC
	Tb927.8.3680	5'- GAATATTTTCTTTTTTTTTTGCTTACGCTTTCTATTTTAGTTACACAACAGCAAAAGGGGGCTAGATCAGAGGAATAAGGGTATAATGCAGACCTGCTGC	n-terminal tag	KKT4
		3'- GCTAAAATTCCCTGCATCTGAGTAATCAGCTGGGGATTAGATGCGAGTTGCTGTAGCACAGACAGTGGATTGTCTCCCATACTACCCGATCCTGATCC
	Tb927.7.4850	5'- TGATTCCTTTTCCTTTTTTTTTGTACTTTATATTCTCTGTAAGAGTGTAACGCAGGTAAGCAAAGGAGAATATCGGCAGGGTATAATGCAGACCTGCTGC	n-terminal tag	KKT5
		3'- GAAGTAGAGCTCGCCTCCCGCACCACAGGCTGGTGTGGTATCTTATGACGCTGTTCATATTGCCTAAGTCTTGCTACCATACTACCCGATCCTGATCC
	Tb927.11.1030	5'- CTCTACTCTACTTTATCCTGGTCTGCCCTGTGGACAGGTAGCGTAACGACTGATTCTTGTGATATAACGTCTTGCACATTGTATAATGCAGACCTGCTGC	n-terminal tag	KKT7
		3'- GTGGACGCCAGAGACCTGCGGCGTGGGCAGGGTGAAACGGGTTCTCTTAGTGAATGCATAGATTCGCCATATCCGCTCATACTACCCGATCCTGATCC
	Tb927.8.1150	5'- AATATACGGGGTGCCACAGGAGCAGGGCCGGGCACTGTTCCTTCGTTACGTTGGTGACCTACGTGTTTTACTTCTATATTGTATAATGCAGACCTGCTGC	n-terminal tag	KKT9
		3'- AGGTCGCGCTTGATCAACTCTCTCGTCTCCTCCAACTTGCCAGCGCAACTCGAAAAGGACCGCGTAAGAACCGAGGACATACTACCCGATCCTGATCC
	Tb927.11.12410	5'- GGAGAGAAAGTACGGCACTTGCTTCGTCTGATAGATCACTAAAACAAGAAACAAAGAGTATTTACTACAAAACAACCACAGTATAATGCAGACCTGCTGC	n-terminal tag	KKT10
		3'- TTTACGTGGACATTTACTAGTCCTGAGGGGTATTGCTGGAGACCAGCTCTGTGGGTTAGACCAGAGCTTATGCTATCCATACTACCCGATCCTGATCC
	Tb927.7.2110	5'- GAGAGGAATAATTGTTGTTTTCTTTTTTAAAAAAAAAATTTACTCACTGAGGCGTACGTTTTTATTTTAATCATTTAGATGTATAATGCAGACCTGCTGC	n-terminal tag	KKT11
		3'- TTTCTCAGAGCCTGATGGGCTGAAATGGCTTCTTTTAATGCGGAGCCACGGGGTGCGGAAGTAAGTCGTGGCCTGGTCATACTACCCGATCCTGATCC
	Tb927.7.4860	5'- CCGATGCACTTGCCGAACCAACTAAGGAAGATGCCAGAGAAACGCGGGTTGCACCTGCAGTAGCCAGGGAAACCGTACAAGGTTCTGGTAGTGGTTCC	n-terminal tag	KKT13
		3'- TTCCACTGACGTGCTTTCTGATGCAAATGTCCTCCGCTACGCGGTTAGCTTTTACAACCTGTACGGAAAGATGAAGAACTCCAATTTGAGAGACCTGTGC
	Tb927.10.7240	5'- GTTGGTGAGGCGTTGTTTCCATAGTTTTGTGGTGCGAGTTCTTTGAGCAGAAGGGGAACTTGTAGTTGTGAGGGGGAAATGTATAATGCAGACCTGCTGC	n-terminal tag	KKT14
		3'- GCTAAAATTCCCTGCATCTGAGTAATCAGCTGGGGATTAGATGCGAGTTGCTGTAGCACAGACAGTGGATTGTCTCCCATACTACCCGATCCTGATCC
	Tb927.5.4520	5'- TTGCGTTGGACGTTCTCGCTGTTTTCGAAATTATTATTATTATTATTTCTACTTTCTGGCTGTAGTTTCTGTTTCAGTCGGTATAATGCAGACCTGCTGC	n-terminal tag	KKIP1
		3'- TCACGCTGCAGCTGAAACTCCAAATGTTTTTGGGTCCCTTTTAGCCCCTGTCTGGAATCACCTTTCGCAGGAGACTCCATACTACCCGATCCTGATCC
	Tb927.11.12480	5'- AGCCGCAATCTATACAGTATTTGTTGCCCAGATACGAGCGAGGGCCGGGAGAATATACATACTGGCATATAGGCGGAGCGGTATAATGCAGACCTGCTGC	n-terminal tag	KKIP7
		3'- CCTTGCAGCTCTAACACGCGCTGCATGAGCTCTTCCTTCGTCAGGGATGCAAGCGCCTTCACCGCTTCTGACGATGACATACTACCCGATCCTGATCC
	Tb927.11.14370	5'- GACAACGAAAATCAGAAAAGAAAAAAAAACACAGTAAAGAAGCGAACGACGTCTTTAACTTTACTATAGCTGTAGCGGTTGTATAATGCAGACCTGCTGC	n-terminal tag	MAP103
		3'- CGACGTCGTATAGCTTCAAGACGATGGAGCTGCTGAGACCGCGTCTCCAGTAGAAAGCGATGTGGAGCCTCCTTGGACATACTACCCGATCCTGATCC
	Tb927.6.4820	5'- TCCTTTACAAGCGCGAGCTGCGTTACAGTCACATGGGACCAAGTCAATGTGGTTTCTTCCGTTCAAACTTGATTCAAAGGGGTTCTGGTAGTGGTTCCC	c-terminal tag	TbCPC1
		3'- AGAGCAAAGGCGCCACAAAACTTCTTCAAAACCATCTAAAAATACAAAATTTGAACAAAGTACACTTTTGTCACTGGGTACCAATTTGAGAGACCTGTGC
	Tb927.11.8370	5'- AGAAGACTGAAGAACTGCAACGAACGAAAAACAGTGTCTCGGAGATGCGAGACTCTATTCACAGCCAGTACAAGAAAAGGGGTTCTGGTAGTGGTTCC	c-terminal tag	NuSAP1
		3'- CCACTGGTAAATTATGTGTCTCCTCCTCCTCTGTGACCCTTGCCTTTTCCCACCTTTCTTCACTTTATTATACTTTCTTCCCAATTTGAGAGACCTGTGC
	Tb927.9.6110	5'- ATAACCCCCACCTCCGTAGTGAATCACCCGTGGCGGCAACGCGAGAAACGCTTTTCAAAGATTCACGAAAAGCAAACAGGGGTTCTGGTAGTGGTTCC	c-terminal tag	NuSAP2
		3'- AACAATTTTTTCAAAAAAAAAAAAAGACGGTTGAATAACAGGTACAACAAGCAGCAGTCAGCCGCCCGGCTGTAGTATCACCAATTTGAGAGACCTGTGC
	mSCARLET Endogenous tagging
	927 ID	PRIMER SEQUENCES	USE	Gene
	Tb927.8.4760	5'- CCACCACTAACCACTGAATGAGGTGCGTATTATTTACACTTTATGTCATTACTTCTTCTTTTTTGACTATTGGAGGGACGGTATAATGCAGACCTGCTGC	n-terminal tag	KKT20
		3'- TAGCCATTTTGGTATTCGGGCTCATGATCTATTGGAAGCACTTCAAAATACCTAAAAGTGCACTTATTTTTGTCCTTCATACTACCCGATCCTGATCC
